# Drug-induced increase in lysobisphosphatidic acid reduces the cholesterol overload in Niemann-Pick type C cells and mice

**DOI:** 10.1101/416479

**Authors:** Dimitri Moreau, Fabrizio Vacca, Stefania Vossio, Cameron Scott, Alexandria Colaco, Jonathan Paz Montoya, Charles Ferguson, Markus Damme, Marc Moniatte, Robert G. Parton, Frances M. Platt, Jean Gruenberg

## Abstract

Most cells acquire cholesterol by endocytosis of circulating LDLs. After cholesteryl ester de-esterification in endosomes, free cholesterol is redistributed to intracellular membranes via unclear mechanisms. Our previous work suggested that the unconventional phospholipid lysobisphosphatidic acid (LBPA) may play a role in modulating the cholesterol flux through endosomes. In this study, we used the Prestwick library of FDA-approved compounds in a high content, image-based screen of the endosomal lipids, lysobisphosphatidic acid and LDL-derived cholesterol. We report that thioperamide maleate, an inverse agonist of the histamine H3 receptor HRH3, increases highly selectively the levels of lysobisphosphatidic acid, without affecting any endosomal protein or function that we tested. Our data also show that thioperamide significantly reduces the endosome cholesterol overload in fibroblasts from patients with the cholesterol storage disorder Niemann-Pick type C (NPC), as well as in liver of *Npc1*^*−/−*^mice. We conclude that LBPA controls endosomal cholesterol mobilization and export to cellular destinations, perhaps by fluidifying or buffering cholesterol in endosomal membranes, and that thioperamide has repurposing potential for the treatment of NPC.
