## Supplemental Table 3 for "Drug-induced increase in lysobisphosphatidic acid reduces the cholesterol overload in Niemann-Pick type C cells and mice"

### Sheet: Feuil1
Histamine receptor compound screen data
	Compound	Zscore Filipin	Zscore LBPA
HRH1 antagonist
Prestw-27	Doxylamine succinate	-0.270323	-0.45664
Prestw-59	Pheniramine maleate	-0.27724	-0.483096
Prestw-65	Diphenhydramine hydrochloride	0.00159086	-0.415277
Prestw-93	Azacyclonol	-0.100191	-0.416586
Prestw-117	Chlorpheniramine maleate	-0.183512	-0.764221
Prestw-133	Hydroxyzine dihydrochloride	0.526338	0.263499
Prestw-227	Clemizole hydrochloride	0.495277	0.293508
Prestw-239	Orphenadrine hydrochloride	0.161726	-0.225723
Prestw-258	Antazoline hydrochloride	0.143229	-0.202771
Prestw-265	Dimenhydrinate	-0.0621467	-0.48041
Prestw-278	Cinnarizine	-0.19203	-0.265623
Prestw-283	Homochlorcyclizine dihydrochloride	1.18699	2.83384
Prestw-289	Pyrilamine maleate	-0.425746	-0.439919
Prestw-306	Clemastine fumarate	1.14265	2.34567
Prestw-312	Flunarizine dihydrochloride	0.76257	0.730948
Prestw-342	Methapyrilene hydrochloride	-0.200008	-0.429152
Prestw-371	Ketotifen fumarate	0.592706	0.102954
Prestw-455	Mebhydroline 1,5-naphtalenedisulfonate	1.11196	0.595433
Prestw-475	Brompheniramine maleate	0.0248737	-0.526482
Prestw-503	Cetirizine dihydrochloride	-0.640724	-0.543534
Prestw-510	Cyclizine hydrochloride	0.0223369	-0.42988
Prestw-543	Betahistine mesylate	-0.38706	-0.416287
Prestw-1506	Mizolastine	-0.360165	-0.510126
Prestw-1432	Loratadine	0.776773	0.51872
Prestw-707	Diphenylpyraline hydrochloride	0.900654	0.319499
Prestw-807	Chloropyramine hydrochloride	1.64923	0.858853
Prestw-1039	Levocabastine hydrochloride	-0.359035	-0.209734
HRH2 antagonist
Prestw-26	Cimetidine	-0.224673	-0.38302
Prestw-104	Famotidine	-0.483544	-0.500833
Prestw-201	Ranitidine hydrochloride	-0.709735	-0.522321
Prestw-921	Nizatidine	-0.188905	-0.252492
Prestw-983	Dimaprit dihydrochloride	-0.557322	-0.335768
HRH3/HRH4 antagonist
Prestw-922	Thioperamide maleate	0.0391142	2.76362
Prestw-64	Chlorpromazine hydrochloride	1.08889	3.7969
Prestw-263	Doxepin hydrochloride	1.47636	1.29694
Prestw-888	Promethazine hydrochloride	2.32693	2.49076
Histamine analog
Prestw-43	Betazole hydrochloride	-0.187861	-0.384034
Histamine receptor compound independant experiment
		Filipin (fold from DMSO)	LBPA (fold from DMSO)
HRH3/HRH4 antagonist
Tocris-2441	JNJ5207852	1.04	2.1
Tocris-2419	GT2016	1.1	1.61
Tocris-2493	VUF5681	0.92	1.52
Tocris-2441	JNJ10191585	0.96	1.21
Tocris-3753	A943931	0.98	2.32
Tocris-3743	Pitolisant	1.06	2.36
Tocris-3640	A987306	1.02	1.65
Histamine analog
Tocris-569	(R)-Methylhistamine	0.96	1.02
Tocris-2315	Immethridine	1.03	0.98
Tocris-2342	4-Methylhistamine	0.97	1.01
